# Branched-Chain Amino Acid Metabolic Reprogramming Orchestrates Drug Resistance to EGFR Tyrosine Kinase Inhibitors

**DOI:** 10.1101/638007

**Authors:** Yuetong Wang, Jian Zhang, Shengxiang Ren, Dan Sun, Hsin-Yi Huang, Hua Wang, Yujuan Jin, Fuming Li, Chao Zheng, Liu Yang, Lei Deng, Zhonglin Jiang, Tao Jiang, Xiangkun Han, Shenda Hou, Chenchen Guo, Fei Li, Dong Gao, Jun Qin, Daming Gao, Luonan Chen, Kwok-Kin Wong, Cheng Li, Liang Hu, Caicun Zhou, Hongbin Ji

## Abstract

Drug resistance is a significant hindrance to effective cancer treatment. Although resistance mechanisms of epidermal growth factor receptor (EGFR)-mutant cancer cells to lethal EGFR tyrosine kinase inhibitors (TKI) treatment have been investigated intensively, how cancer cells orchestrate adaptive response under sublethal drug challenge remains largely unknown. Here we find that 2-hour sublethal TKI treatment elicits a transient drug-tolerant state in EGFR-mutant lung cancer cells. Continuous sublethal treatment reinforces this tolerance and eventually establishes long-term TKI resistance. This adaptive process involves H3K9 demethylation-mediated epigenetic upregulation of branched-chain amino acid aminotransferase 1 (BCAT1) and subsequent metabolic reprogramming, which promotes TKI resistance through attenuating reactive oxygen species (ROS) accumulation. Combinational treatment with TKI and ROS-inducing reagents overcomes this drug resistance in preclinical mouse models. Clinical information analyses support the correlation of BCAT1 expression with EGFR TKI response. Collectively, our findings reveal the importance of epigenetically regulated BCAT1-engaged metabolism reprogramming in TKI resistance in lung cancer.

**HIGHLIGHTS:** Sublethal EGFR TKI treatment induces transient drug-tolerant state and long-term resistance in EGFR-mutant lung cancer cells

Epigenetically regulated BCAT1-mediated metabolic reprogramming orchestrates EGFR TKI-induced drug resistance

Combinational treatment with TKI and ROS-inducing agents overcomes the drug resistance induced by EGFR TKI treatment
