## Supplementary material for "Branched-Chain Amino Acid Metabolic Reprogramming Orchestrates Drug Resistance to EGFR Tyrosine Kinase Inhibitors": Suppl tables

### Sheet: Table S1
Table S1. Gene set enrichment analysis (GSEA) results of STAC-P shCtrl versus shBCAT1.
RANK(by FDR)	NAME	GS<br> follow link to MSigDB	SIZE	ES	NES	NOM p-val	FDR q-val	FWER p-val	RANK AT MAX	LEADING EDGE
1	KEGG_RIBOSOME	KEGG_RIBOSOME	83	0.638267	6.80328	0	0	0	1455	tags=89%, list=26%, signal=119%
2	KEGG_OXIDATIVE_PHOSPHORYLATION	KEGG_OXIDATIVE_PHOSPHORYLATION	90	0.383075	4.21214	0	0	0	2589	tags=84%, list=47%, signal=156%
3	KEGG_PARKINSONS_DISEASE	KEGG_PARKINSONS_DISEASE	81	0.347233	3.64195	0	0	0	2070	tags=72%, list=37%, signal=113%
4	KEGG_HUNTINGTONS_DISEASE	KEGG_HUNTINGTONS_DISEASE	111	0.288886	3.52196	0	0	0	2423	tags=72%, list=44%, signal=126%
5	KEGG_METABOLISM_OF_XENOBIOTICS_BY_CYTOCHROME_P450	KEGG_METABOLISM_OF_XENOBIOTICS_BY_CYTOCHROME_P450	22	0.524865	2.9565	0	4.64814e-05	0.0003	1887	tags=86%, list=34%, signal=130%
6	KEGG_ALZHEIMERS_DISEASE	KEGG_ALZHEIMERS_DISEASE	95	0.254105	2.88884	0	7.88425e-05	0.0006	1356	tags=49%, list=24%, signal=64%
7	KEGG_DRUG_METABOLISM_CYTOCHROME_P450	KEGG_DRUG_METABOLISM_CYTOCHROME_P450	17	0.511771	2.52783	0.000197316	0.0012066	0.011	2712	tags=100%, list=49%, signal=195%
8	KEGG_SPLICEOSOME	KEGG_SPLICEOSOME	107	0.186881	2.25495	0.00156832	0.00772589	0.077	3384	tags=79%, list=61%, signal=200%
9	KEGG_SYSTEMIC_LUPUS_ERYTHEMATOSUS	KEGG_SYSTEMIC_LUPUS_ERYTHEMATOSUS	50	0.263735	2.20021	0.000593824	0.00992019	0.1094	2761	tags=76%, list=50%, signal=150%
10	KEGG_GLUTATHIONE_METABOLISM	KEGG_GLUTATHIONE_METABOLISM	30	0.310256	2.02927	0.00541516	0.0285258	0.3103	2721	tags=80%, list=49%, signal=156%
11	KEGG_TYROSINE_METABOLISM	KEGG_TYROSINE_METABOLISM	12	0.459743	1.93241	0.00696656	0.0472739	0.4908	2997	tags=100%, list=54%, signal=217%
12	KEGG_CARDIAC_MUSCLE_CONTRACTION	KEGG_CARDIAC_MUSCLE_CONTRACTION	32	0.285415	1.92083	0.00876299	0.0464508	0.5143	1716	tags=59%, list=31%, signal=86%
13	KEGG_PROTEASOME	KEGG_PROTEASOME	39	0.238886	1.76043	0.0197487	0.106711	0.8372	3514	tags=87%, list=63%, signal=237%
14	KEGG_BASAL_TRANSCRIPTION_FACTORS	KEGG_BASAL_TRANSCRIPTION_FACTORS	13	0.383042	1.67494	0.0306773	0.156225	0.9453	1717	tags=69%, list=31%, signal=100%
15	KEGG_GLYCOSYLPHOSPHATIDYLINOSITOL_GPI_ANCHOR_BIOSYNTHESIS	KEGG_GLYCOSYLPHOSPHATIDYLINOSITOL_GPI_ANCHOR_BIOSYNTHESIS	9	0.457243	1.67007	0.0291223	0.149344	0.9495	2394	tags=89%, list=43%, signal=156%
16	KEGG_AUTOIMMUNE_THYROID_DISEASE	KEGG_AUTOIMMUNE_THYROID_DISEASE	4	0.644625	1.62121	0.0398293	0.179065	0.9797	1970	tags=100%, list=36%, signal=155%
17	KEGG_ALLOGRAFT_REJECTION	KEGG_ALLOGRAFT_REJECTION	4	0.644625	1.62071	0.0404441	0.168949	0.98	1970	tags=100%, list=36%, signal=155%
18	KEGG_GRAFT_VERSUS_HOST_DISEASE	KEGG_GRAFT_VERSUS_HOST_DISEASE	4	0.644625	1.61761	0.0449029	0.161968	0.9809	1970	tags=100%, list=36%, signal=155%
19	KEGG_HISTIDINE_METABOLISM	KEGG_HISTIDINE_METABOLISM	6	0.525212	1.58853	0.0496	0.176838	0.9895	2632	tags=100%, list=48%, signal=190%
20	KEGG_TRYPTOPHAN_METABOLISM	KEGG_TRYPTOPHAN_METABOLISM	11	0.382039	1.54557	0.0577311	0.205148	0.9956	2419	tags=82%, list=44%, signal=145%
21	KEGG_PRIMARY_BILE_ACID_BIOSYNTHESIS	KEGG_PRIMARY_BILE_ACID_BIOSYNTHESIS	4	0.595664	1.50305	0.0692399	0.236528	0.9983	2241	tags=100%, list=40%, signal=168%
22	KEGG_PHENYLALANINE_METABOLISM	KEGG_PHENYLALANINE_METABOLISM	7	0.459328	1.50212	0.069464	0.226735	0.9983	2997	tags=100%, list=54%, signal=218%
23	KEGG_STEROID_HORMONE_BIOSYNTHESIS	KEGG_STEROID_HORMONE_BIOSYNTHESIS	7	0.447939	1.45171	0.0864	0.271331	0.9997	3060	tags=100%, list=55%, signal=223%
24	KEGG_PORPHYRIN_AND_CHLOROPHYLL_METABOLISM	KEGG_PORPHYRIN_AND_CHLOROPHYLL_METABOLISM	13	0.326596	1.43342	0.096684	0.280738	0.9999	2455	tags=77%, list=44%, signal=138%
25	KEGG_RNA_POLYMERASE	KEGG_RNA_POLYMERASE	19	0.264283	1.39213	0.112851	0.320064	1	2330	tags=68%, list=42%, signal=118%
26	KEGG_TYPE_I_DIABETES_MELLITUS	KEGG_TYPE_I_DIABETES_MELLITUS	6	0.460118	1.39209	0.111066	0.30781	1	2069	tags=83%, list=37%, signal=133%
27	KEGG_PATHOGENIC_ESCHERICHIA_COLI_INFECTION	KEGG_PATHOGENIC_ESCHERICHIA_COLI_INFECTION	30	0.212579	1.3868	0.106731	0.303092	1	3813	tags=90%, list=69%, signal=287%
28	KEGG_GLYCOLYSIS_GLUCONEOGENESIS	KEGG_GLYCOLYSIS_GLUCONEOGENESIS	24	0.23634	1.38588	0.121834	0.29342	1	3773	tags=92%, list=68%, signal=286%
29	KEGG_PURINE_METABOLISM	KEGG_PURINE_METABOLISM	63	0.147194	1.37197	0.12089	0.299825	1	3589	tags=79%, list=65%, signal=223%
30	KEGG_LIMONENE_AND_PINENE_DEGRADATION	KEGG_LIMONENE_AND_PINENE_DEGRADATION	3	0.614884	1.35973	0.121492	0.30454	1	2134	tags=100%, list=39%, signal=163%
31	KEGG_ASCORBATE_AND_ALDARATE_METABOLISM	KEGG_ASCORBATE_AND_ALDARATE_METABOLISM	3	0.599169	1.33162	0.136659	0.328806	1	2221	tags=100%, list=40%, signal=167%
32	KEGG_TERPENOID_BACKBONE_BIOSYNTHESIS	KEGG_TERPENOID_BACKBONE_BIOSYNTHESIS	8	0.38239	1.32171	0.149679	0.330908	1	3423	tags=100%, list=62%, signal=261%
33	KEGG_PEROXISOME	KEGG_PEROXISOME	27	0.209785	1.30493	0.157319	0.342033	1	689	tags=33%, list=12%, signal=38%
34	KEGG_PYRIMIDINE_METABOLISM	KEGG_PYRIMIDINE_METABOLISM	58	0.146506	1.30001	0.157398	0.338385	1	3589	tags=79%, list=65%, signal=223%
35	KEGG_ARGININE_AND_PROLINE_METABOLISM	KEGG_ARGININE_AND_PROLINE_METABOLISM	19	0.246072	1.29492	0.16274	0.335376	1	2139	tags=63%, list=39%, signal=103%
36	KEGG_CYTOSOLIC_DNA_SENSING_PATHWAY	KEGG_CYTOSOLIC_DNA_SENSING_PATHWAY	14	0.286606	1.29177	0.165015	0.330073	1	1185	tags=50%, list=21%, signal=63%
37	KEGG_BETA_ALANINE_METABOLISM	KEGG_BETA_ALANINE_METABOLISM	5	0.45356	1.26661	0.185926	0.352615	1	3028	tags=100%, list=55%, signal=220%
38	KEGG_NEUROACTIVE_LIGAND_RECEPTOR_INTERACTION	KEGG_NEUROACTIVE_LIGAND_RECEPTOR_INTERACTION	11	0.30269	1.22532	0.215969	0.398848	1	1347	tags=55%, list=24%, signal=72%
39	KEGG_VIRAL_MYOCARDITIS	KEGG_VIRAL_MYOCARDITIS	20	0.222196	1.19688	0.236501	0.429641	1	2650	tags=70%, list=48%, signal=134%
40	KEGG_VIBRIO_CHOLERAE_INFECTION	KEGG_VIBRIO_CHOLERAE_INFECTION	28	0.189686	1.19109	0.233231	0.427633	1	4097	tags=93%, list=74%, signal=355%
41	KEGG_PROTEIN_EXPORT	KEGG_PROTEIN_EXPORT	21	0.210886	1.16168	0.263914	0.460933	1	2528	tags=67%, list=46%, signal=122%
42	KEGG_ANTIGEN_PROCESSING_AND_PRESENTATION	KEGG_ANTIGEN_PROCESSING_AND_PRESENTATION	24	0.186635	1.08843	0.334005	0.570298	1	1970	tags=54%, list=36%, signal=84%
43	KEGG_FOLATE_BIOSYNTHESIS	KEGG_FOLATE_BIOSYNTHESIS	7	0.333721	1.08632	0.345059	0.560634	1	1318	tags=57%, list=24%, signal=75%
44	KEGG_FRUCTOSE_AND_MANNOSE_METABOLISM	KEGG_FRUCTOSE_AND_MANNOSE_METABOLISM	16	0.225421	1.08314	0.344655	0.553445	1	4293	tags=100%, list=78%, signal=443%
45	KEGG_RETINOL_METABOLISM	KEGG_RETINOL_METABOLISM	9	0.290255	1.06374	0.36681	0.574554	1	2702	tags=78%, list=49%, signal=152%
46	KEGG_PROPANOATE_METABOLISM	KEGG_PROPANOATE_METABOLISM	10	0.271713	1.04482	0.3846	0.5949	1	2374	tags=70%, list=43%, signal=122%
47	KEGG_PENTOSE_AND_GLUCURONATE_INTERCONVERSIONS	KEGG_PENTOSE_AND_GLUCURONATE_INTERCONVERSIONS	7	0.311357	1.01561	0.421126	0.634176	1	2233	tags=71%, list=40%, signal=120%
48	KEGG_NOD_LIKE_RECEPTOR_SIGNALING_PATHWAY	KEGG_NOD_LIKE_RECEPTOR_SIGNALING_PATHWAY	20	0.188676	1.0111	0.423709	0.628853	1	2835	tags=70%, list=51%, signal=143%
49	KEGG_BUTANOATE_METABOLISM	KEGG_BUTANOATE_METABOLISM	10	0.256683	0.981972	0.453823	0.66838	1	3011	tags=80%, list=54%, signal=175%
50	KEGG_CITRATE_CYCLE_TCA_CYCLE	KEGG_CITRATE_CYCLE_TCA_CYCLE	22	0.172096	0.959373	0.493815	0.695994	1	4085	tags=91%, list=74%, signal=345%
51	KEGG_PYRUVATE_METABOLISM	KEGG_PYRUVATE_METABOLISM	17	0.190575	0.947777	0.502996	0.703272	1	3834	tags=88%, list=69%, signal=286%
52	KEGG_LYSOSOME	KEGG_LYSOSOME	59	0.102669	0.923045	0.527728	0.735185	1	1314	tags=34%, list=24%, signal=44%
53	KEGG_CYSTEINE_AND_METHIONINE_METABOLISM	KEGG_CYSTEINE_AND_METHIONINE_METABOLISM	16	0.181287	0.878296	0.60089	0.805249	1	3152	tags=75%, list=57%, signal=174%
54	KEGG_VALINE_LEUCINE_AND_ISOLEUCINE_DEGRADATION	KEGG_VALINE_LEUCINE_AND_ISOLEUCINE_DEGRADATION	19	0.167553	0.87504	0.604943	0.796389	1	3447	tags=79%, list=62%, signal=208%
55	KEGG_P53_SIGNALING_PATHWAY	KEGG_P53_SIGNALING_PATHWAY	31	0.132084	0.869793	0.622301	0.791419	1	2309	tags=55%, list=42%, signal=94%
56	KEGG_RIBOFLAVIN_METABOLISM	KEGG_RIBOFLAVIN_METABOLISM	4	0.335863	0.84627	0.660324	0.819573	1	3679	tags=100%, list=66%, signal=298%
57	KEGG_SPHINGOLIPID_METABOLISM	KEGG_SPHINGOLIPID_METABOLISM	12	0.199837	0.841459	0.646385	0.813727	1	1664	tags=50%, list=30%, signal=71%
58	KEGG_PRION_DISEASES	KEGG_PRION_DISEASES	11	0.193609	0.781608	0.740596	0.902556	1	1950	tags=55%, list=35%, signal=84%
59	KEGG_RNA_DEGRADATION	KEGG_RNA_DEGRADATION	34	0.108319	0.747485	0.787687	0.942791	1	706	tags=24%, list=13%, signal=27%
60	KEGG_CELL_ADHESION_MOLECULES_CAMS	KEGG_CELL_ADHESION_MOLECULES_CAMS	27	0.119389	0.737108	0.792171	0.943002	1	2213	tags=52%, list=40%, signal=86%
61	KEGG_GLYCEROLIPID_METABOLISM	KEGG_GLYCEROLIPID_METABOLISM	13	0.167363	0.729299	0.807493	0.939278	1	3761	tags=85%, list=68%, signal=263%
62	KEGG_DNA_REPLICATION	KEGG_DNA_REPLICATION	29	0.112886	0.724583	0.809485	0.930986	1	3006	tags=66%, list=54%, signal=143%
63	KEGG_PANTOTHENATE_AND_COA_BIOSYNTHESIS	KEGG_PANTOTHENATE_AND_COA_BIOSYNTHESIS	4	0.287263	0.715626	0.817528	0.928809	1	3948	tags=100%, list=71%, signal=348%
64	KEGG_STEROID_BIOSYNTHESIS	KEGG_STEROID_BIOSYNTHESIS	9	0.195218	0.714352	0.813355	0.916146	1	3843	tags=89%, list=69%, signal=290%
65	KEGG_N_GLYCAN_BIOSYNTHESIS	KEGG_N_GLYCAN_BIOSYNTHESIS	26	0.115175	0.698732	0.847954	0.92271	1	4690	tags=96%, list=85%, signal=624%
66	KEGG_TGF_BETA_SIGNALING_PATHWAY	KEGG_TGF_BETA_SIGNALING_PATHWAY	25	0.108633	0.646142	0.896775	0.969654	1	4939	tags=100%, list=89%, signal=919%
67	KEGG_ARACHIDONIC_ACID_METABOLISM	KEGG_ARACHIDONIC_ACID_METABOLISM	12	0.145151	0.614088	0.927854	0.98543	1	3351	tags=75%, list=60%, signal=189%
68	KEGG_EPITHELIAL_CELL_SIGNALING_IN_HELICOBACTER_PYLORI_INFECTION	KEGG_EPITHELIAL_CELL_SIGNALING_IN_HELICOBACTER_PYLORI_INFECTION	31	0.0898692	0.59359	0.95239	0.986781	1	5043	tags=100%, list=91%, signal=1110%
69	KEGG_SNARE_INTERACTIONS_IN_VESICULAR_TRANSPORT	KEGG_SNARE_INTERACTIONS_IN_VESICULAR_TRANSPORT	17	0.117455	0.585485	0.953576	0.97815	1	1957	tags=47%, list=35%, signal=73%
70	KEGG_GLYCOSAMINOGLYCAN_BIOSYNTHESIS_CHONDROITIN_SULFATE	KEGG_GLYCOSAMINOGLYCAN_BIOSYNTHESIS_CHONDROITIN_SULFATE	5	0.203542	0.575279	0.950395	0.970661	1	2196	tags=60%, list=40%, signal=99%
71	KEGG_MISMATCH_REPAIR	KEGG_MISMATCH_REPAIR	14	0.119302	0.540415	0.977715	0.975061	1	2505	tags=57%, list=45%, signal=104%

### Sheet: Table S2
Table S2. Detail information of enriched genes from pathway of oxidative phosphorylation.
ORDER	PROBE	RANK IN GENE LIST	RANK METRIC SCORE	RUNNING ES	CORE ENRICHMENT	STAC-P shCtrl	SATC-P shBCAT1	Fold Change
1	COX17	153	1.066	-0.017	Yes	16.252	7.765	2.09298
2	UQCRFS1	162	1.033	-0.0073	Yes	9.714	4.747	2.04635
3	SDHD	185	0.991	-0.0003	Yes	1.807	0.909	1.9879
4	NDUFB1	220	0.92	0.0046	7.771	7.717	4.076	1.89328
5	COX7A2L	307	0.815	-0.0001	Yes	11.717	6.659	1.75957
6	ATP5I	332	0.797	0.0067	Yes	52.608	30.286	1.73704
7	NDUFB9	343	0.787	0.0159	Yes	26.666	15.451	1.72584
8	NDUFS5	370	0.764	0.0223	Yes	53.533	31.527	1.698
9	COX6A1	400	0.741	0.0281	Yes	46.101	27.581	1.67148
10	NDUFAB1	403	0.739	0.0388	Yes	14.141	8.471	1.66934
11	NDUFB6	410	0.736	0.0488	Yes	1.287	0.773	1.66494
12	COX7C	419	0.727	0.0585	Yes	71.183	42.998	1.6555
13	ATP6V1A	455	0.705	0.0631	Yes	0.696	0.427	1.62998
14	NDUFB2	462	0.701	0.0732	Yes	18.669	11.485	1.62551
15	COX7B	488	0.679	0.0797	Yes	33.072	20.655	1.60116
16	NDUFS6	502	0.674	0.0884	Yes	93.88	58.845	1.59538
17	NDUFB5	511	0.668	0.098	Yes	4.804	3.024	1.58862
18	COX5B	514	0.667	0.1088	Yes	33.739	21.247	1.58794
19	ATP5L	585	0.633	0.1071	Yes	18.691	12.055	1.55048
20	NDUFS8	596	0.627	0.1163	Yes	13.786	8.926	1.54448
21	ATP5D	597	0.627	0.1274	Yes	16.107	10.432	1.544
22	NDUFS7	600	0.624	0.1382	Yes	9.949	6.455	1.54129
23	COX8A	602	0.621	0.1491	Yes	60.962	39.626	1.53843
24	ATP5J	637	0.607	0.154	Yes	5.232	3.436	1.5227
25	NDUFV2	656	0.599	0.1618	Yes	6.061	4.002	1.51449
26	UQCRQ	660	0.598	0.1724	Yes	7.488	4.947	1.51364
27	NDUFA11	663	0.596	0.1831	Yes	12.986	8.59	1.51176
28	LHPP	675	0.592	0.1922	Yes	1.093	0.725	1.50759
Genes with >1.5 fold change were listed.

### Sheet: Table S3
Table S3. Detail information of enriched genes from pathway of Glutathione metabolism.
ORDER	PROBE	RANK IN GENE LIST	RANK METRIC SCORE	RUNNING ES	CORE ENRICHMENT	STAC-P shCtrl	SATC-P shBCAT1	Fold Change
1	MGST2	34	2.091	0.0272	Yes	2.997	0.704	4.2571
2	GSTM2	38	1.962	0.06	Yes	1.893	0.486	3.89506
3	GSTO2	50	1.709	0.0913	Yes	1.344	0.411	3.27007
4	GSTM4	85	1.331	0.1184	Yes	1.596	0.635	2.51339
5	GSTM1	293	0.827	0.1142	Yes	4.876	2.749	1.77374
6	GSTK1	328	0.802	0.1414	Yes	6.795	3.897	1.74365
7	LAP3	541	0.654	0.1362	Yes	0.804	0.511	1.57339
8	IDH1	586	0.632	0.1616	Yes	1.67	1.077	1.5506
9	GPX4	617	0.614	0.1895	Yes	42.717	27.904	1.53086
Genes with >1.5 fold change were listed.

### Sheet: Table S4
Table S4. Detailed clinicopathologic information of the study cohort.
Types of Specimen	Case No.	MET AMP	HER2 AMP	EGFR mutation status at baseline	EGFR mutation status of rebiopsy sample	PFS(m)	Response to TKI	Gender 1: male, 2: female	Age	Smoking status 0: never smoker, 1: smoker	Histology	EGFR-TKIS	ECOG PS	BCAT1 IHC H-score
rebiopsy	1	YES	NO	19DEL	19DEL+T790M			2	50	0	Adeno	gefitinib	0	30
	2	NO	NO	19DEL	19DEL			2	77	0	Sq	gefitinib	1	300
	3	NO	NO	19DEL	19DEL+T790M			1	56	1	Adeno	gefitinib	0	210
	4	NO	NO	19DEL	19DEL+T790M			1	64	1	Adeno	Icotinib	0	150
	5	NO	NO	L858R	L858R			1	55	1	Adeno	gefitinib	0	230
	6	NO	NO	L858R	L858R+T790M			1	49	0	Adeno	gefitinib	0	180
	7	NO	NO	L858R	L858R+T790M			2	50	0	Adeno	gefitinib	2	100
	8	N/A	N/A	L858R	L858R+T790M			2	65	0	Adeno	gefitinib	1	240
	9	NO	NO	19DEL	19DEL			2	74	1	Adeno	gefitinib	2	300
	10	N/A	N/A	19DEL	19DEL+T790M			2	64	0	Adeno	gefitinib	1	300
	11	N/A	N/A	19DEL	19DEL+T790M			2	77	0	Sq	gefitinib	1	170
	12	N/A	N/A	19DEL	T790M			2	36	0	Adeno	gefitinib	1	280
	13	N/A	N/A	19DEL	T790M			2	52	0	Adeno	gefitinib	1	200
	14	NO	YES	L858R	L858R			2	36	1	Adeno	erlotinib	1	260
	15	N/A	N/A	19DEL	19DEL			2	70	0	Adeno	gefitinib	1	250
	16	N/A	N/A	19DEL	19DEL			2	43	0	Adeno	gefitinib	1	300
	17	NO	NO	19DEL	19DEL+T790M			1	64	1	Adeno	Icotinib	1	250
	18	N/A	N/A	19DEL	19DEL+T790M			2	63	0	Adeno	Icotinib	2	300
	19	NO	NO	L858R	L858R			1	55	1	Adeno	gefitinib	1	280
	20	NO	NO	L858R	L858R+T790M			1	49	0	Adeno	gefitinib	1	300
	21	NO	NO	L858R	L858R+T790M			2	50	0	Adeno	gefitinib	1	200
	22	N/A	N/A	L858R	L858R			2	65	0	Adeno	gefitinib	1	300
	23	NO	NO	19DEL	19DEL			2	74	1	Adeno	gefitinib	2	300
	24	N/A	N/A	19DEL	19DEL+T790M			2	64	0	Adeno	gefitinib	1	300
	25	N/A	N/A	19DEL	19DEL			2	76	0	Adeno	gefitinib	2	300
	26	N/A	N/A	19DEL	19DEL+T790M			1	61	1	Adeno	erlotinib	2	220
	27	NO	NO	19DEL	19DEL+T790M			1	50	1	Adeno	gefitinib	1	280
	28	N/A	N/A	19DEL	19DEL			1	53	0	Adeno	erlotinib	1	250
	29	NO	NO	L858R	L858R			1	51	0	Adeno	gefitinib	2	300
	30	NO	NO	19DEL	19DEL			1	70	0	Adeno	gefitinib	1	300
	31	NO	YES	L858R	L858R+T790M			2	66	0	Adeno	gefitinib	1	170
	32	N/A	N/A	L858R	L858R+T790M			2	67	0	Adeno	Icotinib	1	300
	33	NO	NO	L858R	L858R			1	49	1	Adeno	Icotinib	1	300
	34	N/A	N/A	L858R	L858R			1	37	0	Adeno	gefitinib	1	240
	35	NO	NO	19DEL	19DEL			1	69	0	Adeno	gefitinib	1	300
	36	N/A	N/A	19DEL	T790M			1	61	1	Adeno	erlotinib	2	300
	37	N/A	N/A	L858R	L858R+T790M			1	49	1	Adeno	erlotinib	1	160
	38	NO	NO	L858R	L858R			2	61	0	Adeno	gefitinib	1	300
	39	NO	NO	19DEL	19DEL			1	50	1	Adeno	gefitinib	1	210
baseline	1	N/A	N/A	L858R	N/A	16.6	PR	2	66	0	Adeno	erlotinib	1	0
	2	NO	NO	19DEL	N/A	6.96667	SD	2	75	0	Adeno	gefitinib	1	170
	3	N/A	N/A	L858R	N/A	10.1	PR	1	59	1	Adeno	gefitinib	1	20
	4	N/A	N/A	L858R	N/A	28.8	PR	1	28	1	Adeno	gefitinib	1	0
	5	N/A	N/A	19DEL	N/A	18.3333	PR	2	59	0	Adeno	erlotinib	1	160
	6	N/A	N/A	19DEL	N/A	12.3	PR	2	55	0	Adeno	gefitinib	1	160
	7	N/A	N/A	L858R	N/A	21.1	PR	2	63	0	Adeno	gefitinib	1	0
	8	N/A	N/A	19DEL	N/A	22.8	PR	1	67	0	Adeno	gefitinib	2	170
	9	N/A	N/A	L858R	N/A	36	PR	1	43	1	Adeno	erlotinib	1	170
	10	N/A	N/A	L858R	N/A	20	SD	1	60	1	Adeno	gefitinib	1	210
	11	N/A	N/A	L858R	N/A	18.1	PR	1	48	0	Adeno	gefitinib	1	110
	12	N/A	N/A	19DEL	N/A	10.6	PR	1	59	0	Adeno	erlotinib	1	100
	13	N/A	N/A	19DEL	N/A	27	SD	1	57	0	Adeno	gefitinib	1	220
	14	N/A	N/A	19DEL	N/A	20.1	PR	2	47	0	Adeno	erlotinib	1	90
	15	N/A	N/A	19DEL	N/A	28	PR	1	60	1	Adeno	gefitinib	1	120
	16	N/A	N/A	19DEL	N/A	3.9	PD	2	68	1	Adeno	gefitinib	2	300
	17	N/A	N/A	L858R	N/A	7.9	PR	2	48	0	Adeno	gefitinib	1	240
	18	N/A	N/A	19DEL	N/A	9.3	PR	2	35	0	Adeno	gefitinib	1	200
	19	N/A	N/A	19DEL	N/A	23.3	SD	2	74	1	Adeno	gefitinib	1	280
	20	N/A	N/A	L858R	N/A	17	SD	1	80	0	Adeno	gefitinib	1	200
	21	N/A	N/A	L858R	N/A	18.4	SD	2	52	0	adeno-sq	erlotinib	0	20
	22	N/A	N/A	19DEL	N/A	10	PR	1	68	0	Adeno	gefitinib	0	230
	23	N/A	N/A	L858R	N/A	16.6	PR	2	57	0	Adeno	erlotinib	0	240
	24	N/A	N/A	19DEL	N/A	20.7	PR	2	60	0	Adeno	Icotinib	0	200
	25	N/A	N/A	19DEL	N/A	14	PR	1	61	0	Adeno	gefitinib	0	200
	26	N/A	N/A	L858R	N/A	1	PD	2	70	0	Adeno	gefitinib	1	200
	27	N/A	N/A	19DEL	N/A	9.03333	PR	1	69	0	Adeno	gefitinib	1	50
	28	N/A	N/A	L858R	N/A	9.13333	PR	1	55	0	Adeno	gefitinib	1	110
	29	N/A	N/A	L858R	N/A	9.8	PR	2	59	0	Adeno	gefitinib	2	60
	30	N/A	N/A	L858R	N/A	0.9	PD	2	41	0	large cell	erlotinib	1	150
	31	N/A	N/A	19DEL	N/A	5.5	SD	1	65	1	Adeno	gefitinib	1	220
	32	N/A	N/A	19DEL	N/A	4	SD	1	46	1	adeno-sq	erlotinib	1	210
	33	N/A	N/A	L858R	N/A	8.4	PR	1	54	0	Adeno	gefitinib	2	120
	34	N/A	N/A	L858R	N/A	4.8	SD	2	63	0	Adeno	gefitinib	1	90
	35	N/A	N/A	L858R	N/A	12.2	PR	1	53	1	Adeno	gefitinib	1	160
	36	N/A	N/A	19DEL	N/A	9.4	PR	2	49	0	Adeno	erlotinib	0	300
	37	N/A	N/A	19DEL	N/A	3.96667	SD	2	42	0	Adeno	gefitinib	0	260
	38	N/A	N/A	19DEL	N/A	10.5	SD	2	70	0	Adeno	gefitinib	1	260
	39	N/A	N/A	19DEL	N/A	7.8	SD	1	78	0	Adeno	gefitinib	1	260
	40	N/A	N/A	L858R	N/A	14.5667	PR	2	59	0	Adeno	erlotinib	1	220
	41	N/A	N/A	19DEL	N/A	6.2	PR	2	46	0	Sq	gefitinib	2	150
	42	N/A	N/A	L858R	N/A	6	SD	2	72	0	Adeno	gefitinib	1	200
	43	N/A	N/A	19DEL	N/A	24.1667	PR	2	61	0	Adeno	gefitinib	2	210
	44	N/A	N/A	19DEL	N/A	3	SD	2	47	0	Adeno	gefitinib	1	250
	45	N/A	N/A	Q787Q	N/A	11.3667	PR	1	49	0	Adeno	erlotinib	0	250
	46	N/A	N/A	L858R	N/A	12	PR	2	74	0	Adeno	gefitinib	0	150
	47	N/A	N/A	19DEL	N/A	4.5	SD	2	64	0	Adeno	gefitinib	1	220
	48	N/A	N/A	19DEL	N/A	18.8333	SD	1	47	0	Adeno	gefitinib	1	130
	49	N/A	N/A	L858R	N/A	23.0667	SD	2	59	0	Adeno	Icotinib	1	190
	50	N/A	N/A	19DEL	N/A	3.86667	PR	2	60	0	Adeno	erlotinib	2	300
	51	N/A	N/A	L858R	N/A	7.3	PR	1	49	0	Adeno	gefitinib	2	190
	52	N/A	N/A	19DEL	N/A	20	PR	1	65	1	Adeno	gefitinib	1	240
	53	N/A	N/A	L858R	N/A	18.3	PR	1	66	0	Adeno	erlotinib	1	250
	54	N/A	N/A	L858R	N/A	20.1	PR	2	80	0	Adeno	gefitinib	2	300
	55	N/A	N/A	19DEL	N/A	3.46667	PR	2	55	0	Sq	erlotinib	1	110
	56	N/A	N/A	L858R	N/A	6	PR	1	67	1	Adeno	gefitinib	1	90
	57	N/A	N/A	L858R	N/A	7.7	SD	1	62	0	Adeno	gefitinib	1	250
	58	N/A	N/A	L858R	N/A	0.7	PD	1	51	0	Adeno	gefitinib	1	220
	59	N/A	N/A	L858R	N/A	5	SD	1	67	0	Adeno	gefitinib	1	150
	60	N/A	N/A	L858R	N/A	18	PR	1	78	0	Adeno	gefitinib	0	150
	61	N/A	N/A	19DEL	N/A	1	PD	1	60	1	Adeno	erlotinib	0	150
	62	N/A	N/A	L858R	N/A	8.83333	SD	1	61	1	Adeno	erlotinib	0	240
	63	N/A	N/A	19DEL	N/A	6.86667	PR	1	57	1	Adeno	gefitinib	0	190
	64	N/A	N/A	19DEL	N/A	10	PR	1	62	0	Adeno	gefitinib	0	200
	65	N/A	N/A	L858R+L861Q	N/A	7.2	SD	1	59	1	Adeno	gefitinib	1	300
	66	N/A	N/A	19DEL	N/A	3.36667	SD	1	57	1	adeno-sq	gefitinib	1	150
	67	N/A	N/A	L858R	N/A	9.73333	SD	2	65	0	Adeno	gefitinib	1	230
	68	N/A	N/A	L858R	N/A	13.4	PR	1	62	1	Adeno	gefitinib	1	70
	69	N/A	N/A	19DEL	N/A	10.1667	PR	1	50	1	Adeno	gefitinib	1	220
	70	N/A	N/A	19DEL	N/A	10	PR	1	49	0	Adeno	gefitinib	2	230
	71	N/A	N/A	19DEL	N/A	6.96667	SD	2	49	0	Adeno	Icotinib	1	300
	72	N/A	N/A	19DEL	N/A	10.2	PR	2	27	0	Adeno	gefitinib	2	300
	73	N/A	N/A	L858R	N/A	18.5	PR	1	63	0	Adeno	gefitinib	2	0
	74	N/A	N/A	19DEL	N/A	2.93333	SD	1	53	0	Adeno	gefitinib	2	300
	75	N/A	N/A	19DEL	N/A	7.63333	PR	2	69	0	Adeno	gefitinib	1	300
	76	N/A	N/A	L858R	N/A	4	PR	2	55	0	Adeno	gefitinib	1	300
	77	N/A	N/A	19DEL	N/A	5.5	PR	2	41	0	Adeno	gefitinib	1	300
	78	N/A	N/A	19DEL	N/A	5.76667	PR	2	73	0	Adeno	gefitinib	1	300
	79	N/A	N/A	L858R	N/A	10.1667	PR	2	74	0	Adeno	gefitinib	1	210
	80	N/A	N/A	19DEL	N/A	3.5	SD	2	40	0	Adeno	gefitinib	1	300

### Sheet: Table S5
Table S5. Association between BCAT1 expression and clinicopathologic features of patients in the baseline group.
Characteristics		N=80	Low BCAT1	High BCAT1	p-value
Age	>65	59	31	28	0.446
	≤ 65	21	9	12
Gender	male	40	24	16	0.074
	female	40	16	24
Smoking	Smoker	19	10	9	0.793
	Never smoker	61	30	31
Histology	Adenocarcinoma	74	35	39	0.09
	Non adenocarcinoma	6	5	1
ECOG performance status	0-1	67	34	33	0.762
	2	13	6	7
EGFR-TKI	erlotinib	17	9	8	0.795
	gefitinib	60	29	31
	Icotinib	3	2	1
Efficacy	PR	49	30	19	0.038
	SD	26	8	18
	PD	5	2	3
IHC score 200 was used as the cutoff for determination of high or low BCAT1 expression.

### Sheet: Table S6
Table S6. Association between clinicopathologic features and PFS of patients in the baseline group.
Characteristics		N=80	PFS	95% CI	p-value
Age	>65	59	10	9.062-10.938	0.789
	≤ 65	21	10	6.411-13.589
Gander	male	40	10.1	8.290-11.910	0.125
	female	40	9.4	6.738-12.062
Smoking	Smoker	19	10	9.041-10.959	0.185
	Never smoker	61	10.1	5.834-14.366
Histology	Adenocarcinoma	74	10.1	9.095-11.105	0.008
	Non adenocarcinoma	6	3.5	2.780-4.220
ECOG performance status	0-1	67	10	8.911-11.089	0.511
	2	13	9.8	6.607-12.993
EGFR-TKI	erlotinib	17	11.4	4.408-18.392	0.859
	gefitinib	60	9.7	7.989-11.411
	Icotinib	3	10.7	.000-42.625
BCAT1	High level	40	7.9	5.725-10.075	0.045
	Low level	40	12	8.591-15.409
